# A novel platform of RNA 2′-O-methylation high-throughput and site-specific quantification tools revealed its broad distribution on mRNA

**DOI:** 10.1101/2020.03.27.011759

**Authors:** Yao Tang, Yifan Wu, Sainan Wang, Xiaolan Lu, Xiangwen Gu, Yong Li, Fan Yang, Ruilin Xu, Tao Wang, Zichen Jiao, Yan Wu, Liwei Liu, Jian-Qun Chen, Qiang Wang, Qihan Chen

## Abstract

Ribose 2′-O-methylation is involved in critical biological processes, but its biological functions and significance in mRNAs remain largely unknown due to the lack of accurate and efficient identification tools. To overcome this gap, we established NJU-seq (an accurate high-throughput single-base method) and Nm-VAQ (a site-specific quantification tool). We identified thousands of new Nm sites on mRNA of human and mouse cell lines, in which 68 of 84 selected sites were further validated to be 2′-O-methylated more than 1%. Unlike rRNA, the methylated ratios of most validated mRNA Nm sites were lower than 30%. In addition, mRNA 2′-O-methylation was dynamic-changing according to the circumstance, which was presented with MHV infection. Furthermore, Nm sites of lung surgery samples revealed commonness of lung cancer pathogenesis, providing potential new diagnostic markers.
