## Supplemental table 1 for "A novel platform of RNA 2′-O-methylation high-throughput and site-specific quantification tools revealed its broad distribution on mRNA"

### Sheet: HeLa_28S
Location		3' End Count							Score
Position	Base	NC(Nm+1)	TR1(Nm+1)	TR1(Score)	TR2(Nm+1)	TR2(Score)	TR3(Nm+1)	TR3(Score)
1303	G	7	2	75.4286	0	113.429	5	20.4286	209.286
1521	A	5	0	1021	4	272.75	0	1805	3098.75
1612	G	50	50	194.86	25	202.8	55	98.7345	496.395
1747	G	35	25	73.7886	4	266.879	9	120.406	461.073
1868	C	652	101	414.356	76	336.029	95	279.358	1029.74
2338	C	8	7	1655.79	7	756.929	14	421.357	2834.07
2351	G	4	292	1434.75	155	1259.65	164	1425.18	4119.58
2388	A	398	113	61.8024	47	73.8856	54	72.8828	208.571
2411	G	10	44	1262.83	20	1372.15	44	664.964	3299.94
2774	A	8	21	158.554	3	329.792	12	78.875	567.22
2791	C	0	6	384.667	3	501	3	657.333	1543
2824	U	3	1	5591.33	3	1217.33	1	5973.33	12782
2863	G	132	201	1403.57	144	1007.82	151	1045.7	3457.09
3606	G	121	69	91.7293	43	70.5345	60	65.3271	227.591
3703	A	5	29	204.676	41	59.4488	30	223.567	487.691
3723	G	13	13	308.846	11	359.902	6	993.872	1662.62
3764	A	0	2	3166	0	2380	1	2762	8308
3771	G	0	0	3098	2	606	3	562.333	4266.33
3787	C	2	3	624.833	0	892.5	2	560.5	2077.83
3797	U	11	223	268.327	186	398.816	320	360.548	1027.69
3804	A	15	3	771.333	4	418.417	1	2659.67	3849.42
3809	A	8	146	4751.19	40	7195.77	37	7905.96	19852.9
3820	C	0	20	682.4	18	562.056	17	963.353	2207.81
3846	A	59	16	91.0763	16	65.7013	25	60.1763	216.954
3848	C	14	5	220.114	8	147.089	1	1969.71	2336.92
3866	C	7	15	233.038	11	90.6623	24	-2.30357	321.397
3878	G	8	10	89.525	6	135.458	5	252.925	477.908
3904	U	150	962	464.25	550	360.53	698	308.354	1133.13
3923	G	3061	4179	62.6031	2981	32.1299	3741	25.573	120.306
4020	G	1	12	109.75	9	45.5556	10	46.6	201.906
4032	C	0	0	84	0	34	0	30	148
4166	G	26	5	1747.59	6	529.026	9	366.415	2643.03
4198	G	8	64	2792.88	26	2664.87	35	2054.15	7511.89
4340	G	0	0	254	3	-3	3	6.66667	257.667
4362	G	3	0	136	0	57	0	60	253
4426	C	13	21	355.212	17	448.131	22	483.808	1287.15
4464	G	29	234	1228.75	199	850.226	327	652.425	2731.41
4469	G	15	190	168.63	241	545.894	476	777.996	1492.52
4493	A	17	355	914.298	242	552.346	295	489.648	1956.29
4506	C	0	0	161	0	551	0	1111	1823
4541	A	12	2	1790.58	0	1507.58	0	1274.58	4572.75
4560	A	4	2	3159.75	3	1022.08	1	3024.75	7206.58
4588	G	24	10	56.6667	13	13.1282	1	209.667	279.462
4590	U	4	1	207.5	1	84.5	0	129.5	421.5
4593	G	2	3	98.6667	3	24	3	21	143.667
4607	G	16	17	78.6029	1	488.25	1	512.25	1079.1

### Sheet: HeLa_18S
Location		3' End Count							Score
Position	Base	NC(Nm+1)	TR1(Nm+1)	TR1(Score)	TR2(Nm+1)	TR2(Score)	TR3(Nm+1)	TR3(Score)
27	A	2	0	424	0	201	0	168	793
99	A	23	9	215.329	11	56.8538	9	72.9952	345.177
116	U	8	35	170.054	31	149.851	55	111.989	431.893
121	U	4	24	537.542	15	377.583	15	501.85	1416.97
159	A	0	5	35847.2	5	15072.8	15	5103.93	56023.9
166	A	0	67	433.045	36	278.583	52	159.442	871.07
354	U	143	645	93.1016	592	72.4097	760	76.8875	242.399
428	U	42	44	862.371	17	1001.31	22	820.394	2684.08
462	C	0	3	1042	1	2005	4	723.5	3770.5
509	G	0	0	245	2	117.5	0	358	720.5
512	A	1	0	466	2	-3.5	1	78	540.5
517	C	0	6	77.8333	1	969	6	-31.1667	1015.67
576	A	8	3	674.292	0	954.625	3	272.625	1901.54
590	A	9	2	87.3333	1440	5.23333	5	23.9333	116.5
601	G	1	19	123.684	4	281	3	408.667	813.351
644	G	0	2	600	0	464	1	595	1659
668	A	0	6	176	3	99.3333	2	138.5	413.833
683	G	7	14	994.643	6	839.262	13	372.967	2206.87
797	C	1	12	139.75	4	244.75	8	109.75	494.25
799	U	1	14	1928.64	11	1118.27	13	986.154	4033.07
867	G	140	26	538.579	12	596.188	19	414.245	1549.01
1031	A	0	0	116	0	73	0	185	374
1272	C	16	8	124.312	12	37.0625	3	232.229	393.604
1288	U	91	28	439.305	15	465.598	7	1107.34	2012.24
1320	G	263	244	58.1948	111	59.6783	111	70.1738	188.047
1326	U	5	82	72.8244	96	14.0708	111	17.6559	104.551
1328	G	13	30	657.095	13	1019.38	31	476.623	2153.1
1383	A	0	0	9706	3	1828.33	2	3529	15063.3
1391	C	10	299	1638.1	199	1790.38	192	2363.82	5792.3
1440	C	33	62	45.2678	20	148.798	42	121.372	315.439
1442	U	2	16	320.188	13	264.962	24	206.75	791.899
1447	G	36	105	78.9048	117	28.3333	124	34.2366	141.475
1490	G	2	2	281	0	173.5	3	37.8333	492.333
1703	C	2	0	706	1	477	2	328	1511
1784	G	211	171	23.5823	83	42.5596	99	39.0002	105.142
1804	U	437	46	159.576	48	97.7648	29	189.947	447.287

### Sheet: HeLa_5.8S
Location		3' End Count							Score
Position	Base	NC(Nm+1)	TR1(Nm+1)	TR1(Score)	TR2(Nm+1)	TR2(Score)	TR3(Nm+1)	TR3(Score)
75	G	7	0	1670.86	1	759.857	0	695.857	3126.57
