## Supplemental table 5 for "A novel platform of RNA 2′-O-methylation high-throughput and site-specific quantification tools revealed its broad distribution on mRNA"

### Sheet: RNA expression
gene	primer	primer sequence
FBL	Forward	GAAGCCAGGATTCAGTCCCC
	reverse	CTTAGCCCCCGGTTTGATGT
GAPDH	Forward	GATATTGTTGCCATCAATGAC
	reverse	TTGATTTTGGAGGGATCTCG

### Sheet: RTL-P
site	primer	primer sequence
CLEC2B(12:9869269, A)	Fu	CTCTAGTTTGGAGCTGTGCTGT
	Fd	TGCAAGACATGACACAAAGCTGC
	RT primer	TGTTTGGTCATCATACCGTGCT
TBX2(17:61401930, C)	Fu	AGTGGATGGCTAAGCCTGTG
	Fd	ACCATCCTAAACTCCATGCACA
	RT primer	AAGGCAGCTTCAGGATGTCG
ZNFX1(20:49271223,U)	Fu	GTCAGGTTCTTCGGAAGGCTTGT
	Fd	GATCGCCAGAGTGTTCTCCA
	RT primer	TTTCGGATGTCAGGGATGGG
ENOX2(X:130703233, A)	Fu	TGGTCACAGAAGGCCTCATT
	Fd	AACGTGGATTCCACTGCAATGAC
	RT primer	CAGCGGTGCCATTCCAAGAT
PLXNB2(22: 50290219, G)	Fu	TGCCATGAGGCTGAGATGACT
	Fd	CTCCGCCTGTTCTACGAGGA
	RT primer	ATGATGCCGTTGTCGTGTGG
GAPDH(12:6537190,G)	Fu	TTCGTCATGGGTGTGAACCA
	Fd	GCCTCAAGATCATCAGCAATGC
	RT primer	GGTCATGAGTCCTTCCACGA

### Sheet: oligo-nucleotides
oligo-nucleotides	sequence
Oligo-nucleotides substrate with Nm	CGCUCCUCUCCUACUUGGAUAACUGUGGUAAmUUCUAGAGCUAAUACAUGCCGACGGGCGC
Oligo-nucleotides substrate without Nm	CGCUCCUCUCCUACUUGGAUAACUGUGGUAAUUCUAGAGCUAAUACAUGCCGACGGGCGC
Fu primer	CGCTCCTCTCCTACTTGGAT
Fd primer	AACTGTGGTAATTCTAGAGCTAATA
RT primer	AAGGGGGTCAGCGCCCGTCG
chimera probe	dTdTdAdCCmAmCmAmGmUmUmAmUmCmCmAmAm
