## Supplemental table 6 for "A novel platform of RNA 2′-O-methylation high-throughput and site-specific quantification tools revealed its broad distribution on mRNA"

### Sheet: HeLa rRNA Nm sites
rRNA	Position	RNase H+			RNase H-			delta CT1	delta CT2	delta CT3	methylation ratio1	methylation ratio2	methylation ratio3	chimera probe	Forward primer	Reverse primer
		repeat1	repeat2	repeat3	repeat1	repeat2	repeat3
28 S	4198	16.2908	16.2311	16.1895	16.2723	16.19	16.31	0.0333627	-0.0262992	-0.067901	0.97714	1.0184	1.04819	dCdAdCdCUmGmCmGmUmUmAmCmCmGmUmUmUm	CCTGTCAAACGGTAACGCAGG	TCAAGATCAAGCGAGCTTTTGC
28 S	4560	16.996	17.1499	17.2161	16.0995	16.1527	16.0881	0.882574	1.03653	1.10266	0.542399	0.487497	0.465656	dTdTdAdCCmAmUmGmGmCmAmAmCmAmAmCmAm	GATGATGTGTTGTTGCCATGG	ATGGTAGCTTCGCCCCATTG
18 S	1383	15.0774	15.0333	15.1532	15.2538	15.1998	15.2212	-0.14749	-0.191663	-0.0717664	1.10764	1.14208	1.051	dTdTdCdGUmUmAmUmCmGmGmAmAmUmUmAmAm	GTCTGGTTAATTCCGATAACG	CACTTGTCCCTCTAAGAAGTTG
18 S	428	15.7768	15.6818	15.871	15.2472	15.2905	15.0757	0.572355	0.477283	0.66654	0.672518	0.718329	0.630016	dAdAdTdCGmAmAmCmCmCmUmGmAmUmUmCmCm	GTGACGGGGAATCAGGGTTCG	GGGAGTGGGTAATTTGCGCG
18 S	576	16.4441	16.4997	16.4306	15.8953	15.9092	15.8994	0.542812	0.598388	0.52925	0.686432	0.660491	0.692915	dTdTdTdAAmAmGmUmGmGmAmCmUmCmAmUmUm	GAGGCCCTGTAATTGGAATGAG	GCTATTGGAGCTGGAATTACCG
18 S	1440	19.8706	19.7989	19.7906	16.0018	16.0778	16.0314	3.83363	3.76192	3.75361	0.0701397	0.0737136	0.0741397	dGdTdTdGGmGmGmGmAmCmGmCmCmGmAmCmCm	GTTACGCGACCCCCGAGCGGT	GGGCATCACAGACCTGTTATTGC
18 S	1320	15.7884	15.8676	15.7448	15.1128	15.0572	15.1559	0.679777	0.758988	0.636138	0.624262	0.590911	0.643433	dCdAdCdGGmAmAmUmCmGmAmGmAmAmAmGmAm	GATAGCTCTTTCTCGATTCCG	TAGCATGCCAGAGTCTCGTTCG
18 S	1784	20.2358	20.3654	20.3343	19.8696	19.9535	19.8108	0.357768	0.487398	0.456355	0.780371	0.71331	0.728825	dCdGdCdTCmCmGmCmCmAmGmGmGmCmCmGmUm	ACACCGCCCGTCGCTACTACCG	CGCAGGTTCACCTACGGAAA
18 S	923	21.5219	21.4174	21.4977	13.1837	13.2944	13.076	8.33719	8.23267	8.31296	0.00309211	0.00332444	0.00314449	dCdTdCdTmUmAmAmUmCmAmUmGmGmCmCmUmC	GGTTTTCGGAACTGAGGCCATG	AACATTCTTGGCAAATGCTTTC
18 S	1337	22.0137	22.0491	22.0541	14.3694	14.1392	14.2326	7.76669	7.80205	7.80699	0.00459192	0.00448072	0.0044654	dGdGdCdCAmUmGmCmAmCmCmAmCmCmAmCmCm	GCTCTTTCTCGATTCCGTGGG	CACTTGTCCCTCTAAGAAGTT
28 S	3761	21.9559	22.0332	22.105	12.6327	12.6845	12.624	9.30884	9.38612	9.45796	0.00157674	0.0014945	0.00142191	dGdGdCdTAmCmCmUmUmAmAmGmAmGmAmGmUm	TCAATGAAGCGCGGGTAAACG	GACAGTGGGAATCTCGTTCATCC
28 S	4190	24.0932	24.021	24.0151	15.8263	16.0516	16.0088	8.13093	8.0588	8.05284	0.00356736	0.00375024	0.00376576	dTdTdAdCCmGmUmUmUmGmAmCmAmGmGmUmGm	CTGGGGCGGTACACCTGTCA	GCTCCACGGGAGGTTTCTGTC

### Sheet: FBL knockdown-rRNA
rRNA	Position	NC/FBL KD	RNase H+			RNase H-			delta CT1	delta CT2	delta CT3	methylation ratio1	methylation ratio2	methylation ratio3	chimera probe	Forward primer	Reverse primer
			repeat1	repeat2	repeat3	repeat1	repeat2	repeat3
18 S	354	NC	20.9327	20.8211	20.5709	19.3452	19.4077	19.3747	1.55684	1.44522	1.19508	0.339894	0.367235	0.436764	dAdGdAdCGmUmUmCmGmAmAmUmGmGmGmUmCm	GGCGGCGACGACCCATTCGAA	AGGCACGGCGACTACCATCG
18 S	354	FBL KD	22.1722	22.2714	22.024	20.1803	20.2907	20.4458	1.86664	1.96577	1.71843	0.274211	0.256003	0.30388	dAdGdAdCGmUmUmCmGmAmAmUmGmGmGmUmCm	GGCGGCGACGACCCATTCGAA	AGGCACGGCGACTACCATCG
18 S	576	NC	16.4441	16.4997	16.4306	15.8953	15.9092	15.8994	0.542812	0.598388	0.52925	0.686432	0.660491	0.692915	dTdTdTdAAmAmGmUmGmGmAmCmUmCmAmUmUm	GAGGCCCTGTAATTGGAATGAG	GCTATTGGAGCTGGAATTACCG
18 S	576	FBL KD	16.6975	16.6522	16.6729	16.0207	15.7604	16.0233	0.76269	0.717402	0.73813	0.589396	0.608192	0.599516	dTdTdTdAAmAmGmUmGmGmAmCmUmCmAmUmUm	GAGGCCCTGTAATTGGAATGAG	GCTATTGGAGCTGGAATTACCG
28 S	4198	NC	16.2908	16.2311	16.1895	16.2723	16.1904	16.306	0.0345625	-0.0250995	-0.0667012	0.976328	1.01755	1.04732	dCdAdCdCUmGmCmGmUmUmAmCmCmGmUmUmUm	CCTGTCAAACGGTAACGCAGG	TCAAGATCAAGCGAGCTTTTGC
28 S	4198	FBL KD	15.8988	15.8436	15.891	15.9072	15.7079	15.7301	0.117112	0.0619137	0.109291	0.922031	0.957993	0.927043	dCdAdCdCUmGmCmGmUmUmAmCmCmGmUmUmUm	CCTGTCAAACGGTAACGCAGG	TCAAGATCAAGCGAGCTTTTGC
28 S	4560	NC	16.996	17.1499	17.2161	16.0995	16.1527	16.0881	0.882574	1.03653	1.10266	0.542399	0.487497	0.465656	dTdTdAdCCmAmUmGmGmCmAmAmCmAmAmCmAm	GATGATGTGTTGTTGCCATGG	ATGGTAGCTTCGCCCCATTG
28 S	4560	FBL KD	17.1103	17.1488	17.1014	15.3979	15.2781	15.4311	1.74127	1.77983	1.73243	0.299107	0.291217	0.300944	dTdTdAdCCmAmUmGmGmCmAmAmCmAmAmCmAm	GATGATGTGTTGTTGCCATGG	ATGGTAGCTTCGCCCCATTG

### Sheet: HeLa mRNA Nm sites
Chr	Position	Gene	RNase H+			RNase H-			delta CT1	delta CT2	delta CT3	methylation ratio1	methylation ratio2	methylation ratio3	chimera probe	Forward primer	Reverse primer
			repeat1	repeat2	repeat3	repeat1	repeat2	repeat3
19	7116934	INSR	25.78	25.82	25.74	23.95	23.87	23.85	1.89	1.93	1.85	0.269807	0.262429	0.277392	dAdAdCdGAmUmCmUmCmUmGmAmAmCmUmCmCm	CAGGGGTTCCCATTTTCGCT	TTGAAACCGTCGTTGCCCCA
22	50290219	PLXNB2	26.5174	26.6001	26.8593	24.0094	24.091	24.1317	2.43997	2.52271	2.78187	0.184288	0.174016	0.145403	dCdAdGdAGmCmGmCmAmGmAmUmGmCmCmCmUm	TGCCATGAGGCTGAGATGACT	ATGATGCCGTTGTCGTGTGG
9	133347939	MED22	25.91	25.54	25.5	22.61	22.81	22.83	3.16	2.79	2.75	0.111878	0.144586	0.148651	dCdAdCdCAmGmAmCmGmCmCmGmCmGmUmCmCm	GAGAGACGCGGGAAAGTGCG	CATGGCCGAGCCTCAAGCAG
22	20555127	MED15	24.41	24.42	24.55	21.57	21.57	21.76	2.77667	2.78667	2.91667	0.145928	0.14492	0.132433	dCdGdAdCAmGmCmCmAmUmGmCmUmGmUmGmAm	CGGGATGGGTAGCCTTGGTG	GGTCTGTGGAGTTGCCGTAGA
11	74006351	UCP3	30.92	30.53	30.62	27.7	27.56	27.77	3.24333	2.85333	2.94333	0.105599	0.138376	0.130007	dGdTdCdTGmGmAmCmCmGmCmCmUmGmGmUmUm	CACTGGACACAGCCAAGGTCC	GGACCCTCAGTCCGCACCAT
17	72838120	SLC39A11	30.45	29.19	29.37	26.52	26.33	26.35	4.05	2.79	2.97	0.060371	0.144586	0.127627	dAdCdTdGGmAmAmCmGmUmUmGmUmGmUmAmUm	GCAGCCACTGGCCTTCCAGAGG	ATCTCAGCACTATGGGAGGC
1	3468891	ARHGEF16	26.69	26.46	26.67	23.69	23.68	23.6	3.03333	2.80333	3.01333	0.122145	0.143256	0.12385	dCdAdAdTUmCmCmAmCmCmAmCmCmUmCmUmGm	ACCATTGTGGTCAAGAGCTACCG	CTGCCTTTTCCGCTCCTCAGT
8	125437430	TRIB1	26.52	26.22	26.18	22.87	22.87	23.08	3.58	3.28	3.24	0.0836205	0.102949	0.105843	dTdCdTdCUmUmCmAmAmAmGmCmAmCmAmAmAm	CCACCTCTCCCAAGAGCAGAC	TACACACAATGCCAAAGGCGG
7	107932342	LAMB1	25.81	25.89	26	22.72	22.7	22.75	3.08667	3.16667	3.27667	0.117712	0.111362	0.103187	dCdTdCdGGmAmAmCmAmGmGmAmGmGmCmCmCm	TTCAGCCGCTGCCGAAATGA	ATGGCTTTCTGCCAGGCGTT
6	143825240	PHACTR2	26.27	26.05	25.89	22.57	22.6	22.64	3.66667	3.44667	3.28667	0.0787451	0.091717	0.102474	dTdCdTdTGmAmAmCmCmAmGmAmAmAmCmAmUm	CACAAGTGCTTTGTGCCCCTT	CCGGGTTAAATGCTTACTTTTCGGT
19	40741649	C19orf54	27.26	27.13	27.12	24.13	23.68	23.64	3.44333	3.31333	3.30333	0.0919292	0.100598	0.101297	dGdAdGdACmAmGmCmCmUmGmGmCmUmGmAmGm	AGCACATGGCAAGGTCAGGAT	CCTTCAGAGTGGAGGGGTCAG
17	29075004	TIAF1	27.53	27.34	27.51	24.09	24.01	24.05	3.48	3.29	3.46	0.0896222	0.102238	0.0908733	dGdTdCdAGmAmGmCmAmCmUmCmCmCmCmAmAm	ATGCACGCTTGAGTCCGAGA	ACCATTAAGCACGCACGCCT
10	73378918	ANXA7	26.49	27.12	26.73	23.21	23.24	23.13	3.29667	3.92667	3.53667	0.101766	0.0657591	0.0861702	dCdGdAdGUmGmAmCmCmAmCmAmAmUmCmCmGm	TTGCAGTGTGCCCTGAACCG	ACTGGCCCACAATAGCCAGA
1	55063610	PCSK9	27.36	27.09	26.86	23.05	23.05	22.76	4.40667	4.13667	3.90667	0.0471478	0.0568511	0.066677	dCdAdGdACmAmCmCmCmAmUmCmCmUmGmGmGm	CACGTGTGTAGTCAGGAGCCG	GAGAGGGACAAGTCGGAACCA
X	130703233	ENOX2	29.1986	29.0186	29.3756	25.1902	25.349	25.3465	3.90333	3.72337	4.08039	0.0668314	0.07571	0.0591125	dTdTdCdAGAmGmUmUmCmUmAmCmUmGmUmUm	TGGTCACAGAAGGCCTCATT	CAGCGGTGCCATTCCAAGAT
9	125354685	GAPVD1	26.49	26.56	26.82	22.46	22.41	22.39	4.07	4.14	4.4	0.0595399	0.0567199	0.0473661	dGdAdGdTGmAmGmAmUmAmAmGmCmAmAmUmAm	GAAACTGCTGGCTTCGATTGCT	GGCCACTTCTTTGTCCCGCA
12	6329116	TNFRSF1A	25.42	25.31	25.42	20.95	20.93	20.83	4.51667	4.40667	4.51667	0.0436866	0.0471478	0.0436866	dTdCdTdCUmCmCmGmCmGmCmGmCmAmCmAmGm	GCCGCCTACTTGGTGCTAAC	CATCCTCGCAAACCACCCAC
19	38915378	SARS2	26.52	26.54	26.51	21.45	21.47	21.7	4.98	5	4.97	0.0316862	0.03125	0.0319066	dAdGdAdCGmUmCmCmUmGmCmUmUmCmCmCmAm	GTCCACCTCTCCTCTGTCCTTG	AGGGATGGAAGCCTCTTCCT
11	66804091	C11orf80	28.97	28.91	28.97	23.81	23.79	23.79	5.17333	5.11333	5.17333	0.0277122	0.0288891	0.0277122	dGdCdCdAGmCmCmAmCmGmUmCmUmUmCmAmGm	CTGCAGCAGAATTCACCCTGT	GTGCAGCTGCTGGAGTCAGTA
X	154766283	DKC1	25.22	25.28	25.32	20.07	20	20.06	5.17667	5.23667	5.27667	0.0276483	0.026522	0.0257968	dGdTdCdGAmAmUmCmCmAmGmGmCmUmAmCmCm	TGACAAGCCCTCTAACCCCTC	ACCTTGGGATCCAGCGTACC
12	9869269	CLEC2B	27.4794	27.5236	27.4471	21.9095	21.9902	21.8392	5.56642	5.61066	5.53412	0.0211028	0.0204655	0.0215806	dTdCdTdCUmUmCmAmAmAmGmUmUmGmUmAmAm	CTCTAGTTTGGAGCTGTGCTGT	TGTTTGGTCATCATACCGTGCT
3	187721452	BCL6	29.9222	30.0296	30.0377	24.0637	24.0685	24.1953	5.81309	5.92044	5.92852	0.0177863	0.0165108	0.0164186	dCdAdGdCCmAmAmAmCmCmCmUmGmUmCmUmCm	TCAATGATGGGCGAGCGTGC	ACAACGCGGTAATGCAGTTT
20	52084865	ZFP64	29.46	29.33	29.45	23.71	23.55	23.47	5.88333	5.75333	5.87333	0.016941	0.0185385	0.0170589	dTdGdTdCGmAmCmGmUmGmCmUmUmGmGmCmCm	GACTTCTGCAGCTTCGACACG	GCCCTCTGCGTCACGATCT
3	47344058	KLHL18	31.25	30.96	30.96	24.87	25.08	24.87	6.31	6.02	6.02	0.0126038	0.0154099	0.0154099	dGdGdCdGAmGmCmUmCmAmCmGmUmUmUmCmGm	TGGGGCAGGGATCTGGTACA	GGTCACAAGGGTGGCACAGT
11	134251303	THYN1	29.95	29.36	29.79	23.79	23.8	23.67	6.19667	5.60667	6.03667	0.0136338	0.0205223	0.0152329	dCdCdTdTGmUmCmUmGmAmAmCmCmAmGmAmAm	CGCGGGTTTTGGAGGACATT	GAGGGTTGGAGTCCTCCACTT
1	19119620	UBR4	28.26	27.9	28.02	21.85	21.8	21.85	6.42667	6.06667	6.18667	0.0116247	0.0149194	0.0137286	dCdTdTdACmGmAmCmCmAmUmAmGmGmCmUmGm	GCTCCTGCTAGATCTGATGTGGT	CGAGTTGGGGTGGTTGGTAAG
20	49271223	ZNFX1	30.2913	30.1383	30.0118	23.4452	23.9967	23.4544	6.65916	6.50615	6.37965	0.00989451	0.0110016	0.0120098	dAdGdCdTAmCmAmAmGmCmCmUmUmCmCmGmAm	GTCAGGTTCTTCGGAAGGCTTGT	TTTCGGATGTCAGGGATGGG
1	20500022	MUL1	31.91	30.65	30.93	24.03	24.03	23.98	7.89667	6.63667	6.91667	0.0041963	0.01005	0.00827706	dTdCdTdCUmUmCmAmAmUmCmUmGmUmUmGmCm	TAACGCCTGCACGTGTGTGTA	CAAATCAGGGCCAGTGGCGA
6	33288939	WDR46	26.74	26.78	26.82	19.42	19.27	19.48	7.35	7.39	7.43	0.00612956	0.00596195	0.00579892	dCdTdTdGUmUmAmCmGmAmGmGmAmGmGmCmCm	AGAAACCGCGGCGATACTGG	CTCGGGGTTTCTTCGGGACC
3	195069892	XXYLT1	30.61	30.54	30.9	22.87	23.05	23.05	7.62	7.55	7.91	0.00508337	0.00533609	0.0041577	dGdGdTdGAmAmGmAmAmGmUmCmCmUmGmGmUm	TGGCCGACAAGTACCACTTCC	GGTTCCAGGTACAGTCCAGCA
17	61401930	TBX2	33.9662	33.1228	33.4853	25.7435	25.4856	25.2771	8.46411	7.62068	7.98318	0.00283172	0.00508099	0.00395205	dGdTdTdGUmUmGmGmUmCmAmGmCmUmUmCmAm	AGTGGATGGCTAAGCCTGTG	AAGGCAGCTTCAGGATGTCG
4	140866401	RNF150	31.46	31.43	31.47	22.71	22.81	22.96	8.63333	8.60333	8.64333	0.0025183	0.00257122	0.00250091	dCdGdAdTUmCmAmGmAmGmCmUmCmUmCmUmUm	CCCTAGGAGTCCAATGCTTCCT	AGCCGAGGCTTAGTAAAGCG
7	100677608	GNB2	23.9	23.84	23.9	21	21.05	20.91	2.91333	2.85333	2.91333	0.132739	0.138376	0.132739	dGdAdGdGCmUmGmUmAmGmAmUmGmGmAmGmCm	CTGCGCTCCTCCTGGGTAAT	CATCCAGGAAGCGGCAACAC
4	112581691	ZGRF1	29.08	29.03	29.31	25.8	25.72	25.75	3.32333	3.27333	3.55333	0.0999026	0.103426	0.0851805	dCdCdGdACmUmUmAmGmCmUmUmAmAmGmAmUm	GGAATGCCAGCTTTTGGTGAGA	GGTCCAAAGAAAGCACTACATGCG
6	100650648	ASCC3	25.24	25	24.7	21.55	21.46	21.51	3.73333	3.49333	3.19333	0.0751891	0.0887977	0.109323	dCdAdGdGAmGmUmGmGmAmGmAmGmUmUmCmAm	TCTTTGCCATAGTCTCCAAAGCTG	AACTGTCCATTTCTCCTCGGCT
12	109267377	ACACB	24.21	24.3	24.18	20.87	20.62	20.65	3.49667	3.58667	3.46667	0.0885928	0.083235	0.0904543	dAdGdCdTAmUmGmCmGmAmGmAmGmCmAmUmCm	AGTACCCAGCTGGAGGTTTC	GGGCAGTCCTCATTTTCCTTG
17	15436803	CDRT4	28.62	28.59	28.56	24.7	24.52	24.79	3.95	3.92	3.89	0.0647041	0.0660636	0.0674518	dAdGdCdTAmAmUmUmCmCmCmUmCmUmUmGmGm	TTTGAAGCCAAGAGGGAATTA	CCATTTCTCAGCAGGGGACA
11	65206792	CAPN1	27.05	26.84	27.28	22.25	22.31	22.27	4.77333	4.56333	5.00333	0.0365665	0.042296	0.0311779	dGdTdCdAUmCmCmAmGmCmUmCmCmAmCmAmGm	CAAGGAGGGCGACTTCGTGC	GCACTTGCTCATCGGGGAGA
17	18248640	FLII	26.53	26.57	26.56	21.48	21.44	21.36	5.10333	5.14333	5.13333	0.02909	0.0282945	0.0284913	dTdGdGdGAmGmCmUmCmCmUmGmGmCmCmCmUm	CTGAGATCACACTGCTGGTGC	ACCTTGGGACGCTGCTTATGT
7	2230232	MAD1L1	32.57	32.27	32.07	26.96	26.96	27.15	5.54667	5.24667	5.04667	0.0213938	0.0263388	0.0302553	dTdCdCdCCmUmAmAmCmGmCmAmCmAmUmUmGm	GGCTCCCAGTTGCCATTGAAG	CCGGGGACAGACAAAGGACTG
4	121668445	ANXA5	25.13	25.15	25.29	19.68	19.68	19.72	5.43667	5.45667	5.59667	0.0230887	0.0227709	0.020665	dAdGdGdGAmGmCmUmCmUmUmCmCmCmCmGmUm	AAAGCTCTTCTGCTGCTCTGTG	TGCAGCTAAAGGTGCTGAAGGA
8	122953524	ZHX2	28.55	28.7	28.46	22.4	22.45	22.29	6.17	6.32	6.08	0.0138882	0.0125167	0.0147822	dTdCdTdCAmGmUmUmCmGmGmAmCmCmAmGmGm	TTTGCAAGAACCCAGTGGCCT	CGGTTCCCGTTTTCAGCAAGC
19	12943618	CALR	23.13	23.1	23.05	16.54	16.71	16.42	6.57333	6.54333	6.49333	0.010501	0.0107216	0.0110997	dCdCdCdACmGmUmCmUmCmGmUmUmGmCmCmAm	CAACGATGAGGCATACGCTGA	GCCTCTCTACAGCTCGTCCTT
19	18924909	DDX49	26.97	26.71	26.93	20.17	19.99	20.13	6.87333	6.61333	6.83333	0.00852944	0.0102138	0.00876923	dCdAdCdCUmGmUmAmCmCmGmUmAmGmGmGmAm	TTTGCCGCCCTAGCCAAGTT	GGCCGACTCGGTGGATGTAG
12	52241552	KRT7	27.35	27.16	27.34	20.3	20.31	20.25	7.06333	6.87333	7.05333	0.00747696	0.00852944	0.00752896	dGdTdCdCAmGmGmUmCmCmAmGmGmGmAmGmCm	ACAACAGTCGCTCCCTGGAC	TCCGGGTATTCCGGAGGTCG
7	55207618	EGFR	30.57	30.09	30.29	22.42	22.3	22.27	8.24	7.76	7.96	0.0033076	0.00461325	0.00401607	dTdCdCdACmCmUmCmCmCmCmGmCmUmGmAmCm	GCCTCACAGGAGGATGACCAG	TGGGGGCTGCAACTTTTAGG
9	116399969	PAPPA	32.89	32.24	32.34	24.03	24.23	24.1	8.77	8.12	8.22	0.00229069	0.00359448	0.00335377	dTdCdGdAAmCmCmUmGmGmAmAmGmGmGmAmGm	GCCACTCCTGGCTTCAACAC	CACAGGTAAGACCTATAACAACAAA
15	67190942	SMAD3	23.79	23.66	23.86	21.68	21.74	21.69	2.08667	1.95667	2.15667	0.235424	0.257623	0.224274	dGdAdAdCGmCmCmCmUmUmCmCmAmAmGmGmUm	GTGGAGTTCACCTTGGAAGGG	CGTCAGAGAGCTGGGCATGAG
X	71164263	NLGN3	31.3	31.24	31.39	28.34	28.19	28.1	3.09	3.03	3.18	0.11744	0.122428	0.110338	dGdTdGdAUmCmCmGmGmCmGmGmGmGmGmUmCm	TGCCTTCTTCGGGGGAGACC	GCTGACGCAGGATGCACCAA
17	81512105	ACTG1	19.45	19.51	19.57	15.74	15.88	16.02	3.57	3.63	3.69	0.0842021	0.0807721	0.0774817	dAdCdGdTAmGmGmAmGmUmCmCmUmUmCmUmGm	GTTTTGCTGGGGACGACGCT	TTCAGGGTCAGGATGCCACG
21	38381199	ERG	34.13	33.41	33.36	29.21	29.31	29.18	4.89667	4.17667	4.12667	0.0335704	0.0552966	0.0572466	dGdGdAdCUmGmCmAmAmCmGmUmGmAmAmAmAm	GAAGGCGCTAGCCGAAACAT	TGCCGACTTCAAAGCCCACT
1	116390281	ATP1A1	24.4	24.38	24.37	19.9	19.92	19.9	4.49333	4.47333	4.46333	0.0443989	0.0450187	0.0453318	dCdAdCdAGmCmUmUmCmUmAmAmGmUmUmCmUm	GGCCACTGTCACGGTCTGTC	GCAAGCCAGGTAGCTGAAGTC
11	75562276	SERPINH1	26.22	26.22	26.06	21.51	21.76	21.63	4.58667	4.58667	4.42667	0.0416175	0.0416175	0.0464987	dGdAdGdCCmGmCmGmAmCmAmCmGmAmUmUmCm	AGGGGAGCGGGCTAAGAGTA	TGGCCAGGAAGTGGTTTGCG
19	56621569	ZNF71	29.94	29.83	29.93	24.98	25.04	25.03	4.92333	4.81333	4.91333	0.0329556	0.0355666	0.0331848	dGdTdCdCAmGmCmCmGmUmGmGmUmGmGmGmAm	AGGCATTTGCCAACCAAGGC	GGGACGAGCTTCGGCTAAAGG
2	235041083	SH3BP4	28.63	29.35	28.59	23.93	23.81	23.67	4.82667	5.54667	4.78667	0.0352394	0.0213938	0.0362301	dGdGdGdAUmGmUmAmGmCmCmCmAmUmUmUmCm	TTCTCCAAGGGCGACCATCTC	ACCGCTGTCACTCAGTGTTGA
12	98593649	SLC25A3	32.66	32.23	32.28	27.25	27.2	27.29	5.41333	4.98333	5.03333	0.0234652	0.0316131	0.0305362	dCdGdCdGCmGmUmCmGmUmCmGmGmCmGmUmGm	AATGGGCGACGCGTACTTG	ATGGCGATCACACAACCACT
11	126273356	FOXRED1	27.42	27.08	27.19	21.86	22.03	22.02	5.45	5.11	5.22	0.0228763	0.0289559	0.0268302	dAdTdCdGAmCmUmAmCmGmGmCmCmAmGmGmUm	GGCTCTCAGTAGGTGGGATTTG	AGCTGATCAGGAGACATCAGAG
22	21934081	PPM1F	29.76	29.87	29.94	24.59	24.63	24.45	5.20333	5.31333	5.38333	0.0271419	0.0251494	0.0239583	dGdCdGdGCmGmAmGmUmGmUmUmCmCmGmGmAm	AACCGCCTTTGGGAAGTCGC	TCAGACAAGCCGAAGAGCTGG
21	45986529	COL6A1	30.75	30.68	30.45	25.19	25.08	25.01	5.65667	5.58667	5.35667	0.0198232	0.0208087	0.0244052	dGdCdCdCCmCmCmAmCmGmAmGmGmAmGmCmUm	GACGCACTCAAAAGCAGCGTG	GTGCTTGGCCTCGTTCACAG
1	1257093	UBE2J2	25.87	25.9	25.64	19.78	19.87	19.56	6.13333	6.16333	5.90333	0.0142457	0.0139525	0.0167078	dAdCdGdTGmUmCmCmGmGmGmUmGmGmAmAmAm	ATCACGGATTTCCACCCGGAC	ACTCTGCACTGCCAGTTGTCTT
5	66081739	ERBIN	32.6	32.26	32.58	26.27	26.25	26.27	6.33667	5.99667	6.31667	0.012373	0.0156611	0.0125457	dAdCdAdCGmUmCmAmAmUmCmUmCmCmAmUmCm	AGGGAGGCATTAAGATGGGAAATGT	AGGCTGTAAGAATGCAACAGACTGA
16	1460496	CLCN7	29.67	28.05	29.55	22.03	22	22.08	7.63333	6.01333	7.51333	0.0050366	0.0154813	0.00547345	dCdAdGdTCmCmGmCmCmCmUmUmCmUmCmUmGm	CAAGTTCACAGAGAAGGGCGG	CCCCGTTGAGGAAGCACTTGA
17	76736339	SRSF2	27.02	26.74	26.82	19.66	19.82	19.58	7.33333	7.05333	7.13333	0.00620079	0.00752896	0.00712283	dGdAdCdTUmGmGmAmGmGmUmCmGmAmCmCmGm	GCTACAGCCGCTCGAAGTCT	ACTCTTCGATCGCGACCTGG
16	67936046	PSMB10	27.5605	27.4118	27.4848	20.2702	19.8632	20.0537	7.49815	7.34943	7.42251	0.00553135	0.00613198	0.00582909	dGdGdAdCGmCmCmAmCmCmAmUmCmCmGmUmGm	GCCGATACGCGAGCCACTA	GCAGGATGCGAGTGACCGTG
7	48090232	UPP1	30.14	29.3	29.29	21.93	22.03	21.88	8.19333	7.35333	7.34333	0.00341634	0.00611542	0.00615795	dAdCdGdAGmAmCmGmUmGmUmCmGmAmCmGmAm	CAGAGAAGCGAGGAACTCCGCA	TCCTGCCGGCGAGTCAC
14	75954714	TTLL5	33.3	32.42	33.16	24.15	24.32	24.37	9.02	8.14	8.88	0.00192624	0.003545	0.00212253	dTdGdCdTCmUmGmAmCmGmGmGmGmUmAmUmAm	GCCAATCAGCCAATGCAGAC	AGCAGCAGTAAAGGGACAGAGA
2	27240329	CAD	27.4	27.1	27.23	18.01	17.4	17.57	9.74	9.44	9.57	0.00116941	0.00143972	0.00131566	dCdGdGdGGmCmGmGmCmAmGmAmUmGmGmAmAm	GACACCTGAAAGACCCCGCC	TGGCTCCTCAGCTGGCAAAC
12	6537190	GAPDH	29.7023	29.4873	29.8413	17.14	16.99	16.91	12.689	12.4739	12.828	0.00015144	0.000175783	0.00013753	dCdTdTdCUmCmAmUmGmGmUmUmCmAmCmAmCm	TTCGTCATGGGTGTGAACCA	GGTCATGAGTCCTTCCACGA

### Sheet: A549 mRNA Nm sites
Chr	Position	Gene	RNase H+			RNase H-			delta CT1	delta CT2	delta CT3	methylation ratio1	methylation ratio2	methylation ratio3	chimera probe	Forward primer	Reverse primer
			repeat1	repeat2	repeat3	repeat1	repeat2	repeat3
3	187721452	BCL6	29.8146	30.0431	29.8253	24.6945	24.0911	24.1216	5.51218	5.74066	5.52291	0.0219114	0.0187021	0.0217489	dCdAdGdCCmAmAmAmCmCmCmUmGmUmCmUmCm	TCAATGATGGGCGAGCGTGC	ACAACGCGGTAATGCAGTTT
22	50290219	PLXNB2	26.6311	26.4576	26.1404	23.8031	23.6171	23.9135	2.85314	2.67972	2.36249	0.138394	0.156072	0.194455	dCdAdGdAGmCmGmCmAmGmAmUmGmCmCmCmUm	TGCCATGAGGCTGAGATGACT	ATGATGCCGTTGTCGTGTGG
17	61401930	TBX2	31.5722	32.157	31.439	25.7114	25.6365	25.683	5.8952	6.48009	5.76201	0.0168023	0.0112021	0.0184273	dGdTdTdGUmUmGmGmUmCmAmGmCmUmUmCmAm	AGTGGATGGCTAAGCCTGTG	AAGGCAGCTTCAGGATGTCG

### Sheet: HEK293T mRNA Nm sites
Chr	Position	Gene	RNase H+			RNase H-			delta CT1	delta CT2	delta CT3	methylation ratio1	methylation ratio2	methylation ratio3	chimera probe	Forward primer	Reverse primer
			repeat1	repeat2	repeat3	repeat1	repeat2	repeat3
3	187721452	BCL6	30.4011	30.4057	30.4891	25.3181	25.2597	25.3068	5.10629	5.11088	5.1943	0.0290304	0.0289382	0.0273123	dCdAdGdCCmAmAmAmCmCmCmUmGmUmCmUmCm	TCAATGATGGGCGAGCGTGC	ACAACGCGGTAATGCAGTTT
22	50290219	PLXNB2	27.0674	26.6975	26.4269	23.6903	23.7057	24.0321	3.25806	2.88819	2.61751	0.104526	0.135073	0.162949	dCdAdGdAGmCmGmCmAmGmAmUmGmCmCmCmUm	TGCCATGAGGCTGAGATGACT	ATGATGCCGTTGTCGTGTGG
17	61401930	TBX2	31.2572	30.995	31.451	23.74	23.6373	23.4136	7.66025	7.39801	7.85408	0.00494351	0.00592893	0.00432202	dGdTdTdGUmUmGmGmUmCmAmGmCmUmUmCmAm	AGTGGATGGCTAAGCCTGTG	AAGGCAGCTTCAGGATGTCG
20	49271223	ZNFX1	30.8723	30.6958	30.6368	25.0891	25.0099	25.025	5.8309	5.65446	5.59548	0.0175681	0.0198535	0.020682	dAdGdCdTAmCmAmAmGmCmCmUmUmCmCmGmAm	GTCAGGTTCTTCGGAAGGCTTGT	TTTCGGATGTCAGGGATGGG

### Sheet: N2A mRNA Nm sites
Chr	Position	Gene	Non/MHV infercted	RNase H+			RNase H-			delta CT1	delta CT2	delta CT3	methylation ratio1	methylation ratio2	methylation ratio3	chimera probe	Forward primer	Reverse primer
				repeat1	repeat2	repeat3	repeat1	repeat2	repeat3
8	127610491	Pard3	Non-infercted	29.8985	29.1756	28.6121	24.638	24.4942	24.2471	5.26056	4.68138	4.365	0.0260863	0.0389729	0.0485292	dGdGdGdGCmGmUmAmGmUmUmCmUmGmUmUmCm	AGGAGGAGCGAGAGAGCTTCC	AAGCCGTGCCCGCCTAGATA
8	127610491	Pard3	MHV infercted	29.6381	29.481	29.5265	24.4156	24.5288	24.8899	5.22245	4.9522	4.63658	0.0267846	0.0323027	0.0402022	dGdGdGdGCmGmUmAmGmUmUmCmUmGmUmUmCm	AGGAGGAGCGAGAGAGCTTCC	AAGCCGTGCCCGCCTAGATA
11	114690284	Ttyh2	Non-infercted	26.9067	27.0378	26.7134	23.4025	23.2685	22.9011	3.50421	3.7693	3.81234	0.0881307	0.0733378	0.0711824	dAdTdCdGUmUmGmGmUmCmUmCmGmCmUmGmUm	GCGGTGGGCGTTGGTTTCTA	GGTGTGGTTCGCGTTGTCCA
11	114690284	Ttyh2	MHV infercted	25.8881	26.132	25.7431	22.0854	22.2604	22.1143	3.8027	3.87155	3.62881	0.0716592	0.0683198	0.0808385	dAdTdCdGUmUmGmGmUmCmUmCmGmCmUmGmUm	GCGGTGGGCGTTGGTTTCTA	GGTGTGGTTCGCGTTGTCCA
16	22246081	Tra2b	Non-infercted	25.6559	25.6053	24.9072	21.0887	20.9817	20.5479	4.56721	4.62363	4.3593	0.0421826	0.0405647	0.0487215	dAdAdCdAAmGmAmGmUmCmCmAmUmCmUmGmUm	TCCACCACAGATGGACTCTTG	AGTGAATTGGGCCTCCTTTGGT
16	22246081	Tra2b	MHV infercted	25.6149	25.5789	25.7173	21.0131	21.0717	21.0038	4.60179	4.50721	4.71357	0.0411834	0.0439739	0.0381131	dAdAdCdAAmGmAmGmUmCmCmAmUmCmUmGmUm	TCCACCACAGATGGACTCTTG	AGTGAATTGGGCCTCCTTTGGT
4	115811466	Atpaf1	Non-infercted	29.7098	29.377	29.2771	26.1088	25.8159	26.2928	3.60098	3.5611	2.98426	0.0824133	0.0847232	0.126371	dGdCdCdGAmGmAmAmGmCmGmAmUmAmUmAmUm	CCTTTTCAGTGTTTCTGGCCTT	CTGGCCAGGAGTTTTGGGTTA
4	115811466	Atpaf1	MHV infercted	29.7743	29.8217	30.2066	26.7555	26.9312	27.5972	3.01884	2.89045	2.60935	0.123379	0.134862	0.163872	dGdCdCdGAmGmAmAmGmCmGmAmUmAmUmAmUm	CCTTTTCAGTGTTTCTGGCCTT	CTGGCCAGGAGTTTTGGGTTA
1	37262191	Cnga3	Non-infercted	32.5628	32.3788	32.0742	30.4519	30.1596	29.4255	2.11089	2.21922	2.64874	0.231505	0.214757	0.15946	dCdAdGdCCmAmAmAmCmCmCmUmUmUmAmCmCm	AGCTCTCTGGGCGACACTAT	CGCTTTCCAAAGCCACAACC
1	37262191	Cnga3	MHV infercted	31.969	31.2961	31.1876	29.0566	29.0878	29.5279	2.91246	2.20825	1.65962	0.13282	0.216396	0.316522	dCdAdGdCCmAmAmAmCmCmCmUmUmUmAmCmCm	AGCTCTCTGGGCGACACTAT	CGCTTTCCAAAGCCACAACC
